# GIGYF2/4EHP-Mediated Translational Attenuation Maintains Cellular Homeostasis Following Ionizing Radiation

**DOI:** 10.64898/2026.07.01.735543

**Authors:** Tom McGirr, Darrin McKenzie, Hashem Almousa, Okan Onar, Patric Harris Snell, Susanta Chatterjee, Aidan Kilmartin, Yanyu Chen, Reese Ladak, Parisa Naeli, Tamas Sessler, Sarah Maguire, Colin Adrain, Karl T. Butterworth, Alfredo Castello, Nahum Sonenberg, Robert Graham, Seyed Mehdi Jafarnejad

## Abstract

Translational regulation is a critical component of the cellular response to environmental stress. Ionizing radiation (IR) exists naturally at low doses (*e.g*., cosmic rays and radioactive materials) but is applied at much higher doses in clinical settings, where accelerated photons (X-rays) and particle beams (protons, ions etc) are utilized for the treatment of cancer. While the effects of IR on DNA damage and cell cycle are well established, its impacts on cellular RNA metabolism remains less understood. In particular, the role of the mRNA translation machinery in shaping the early cellular response to IR is largely unexplored. Here, we demonstrate that IR induces an acute and persistent translational repression. This acute repression is independent of the mTOR and Integrated Stress Response pathways, which are known regulators of mRNA translation in response to environmental cues. Instead, we discovered that the translational repression is, at least partially, mediated by the GIGYF2/4EHP translational repressor complex. We show that GIGYF2/4EHP recruitment to the mRNAs upon IR exposure is driven by rapidly enhanced interactions with RNA-binding proteins such as ZFP36 and components of the miRNA-Induced Silencing Complex (miRISC) that are poised on their target mRNAs. Importantly, the presence of the GIGYF2/4EHP complex is required for the maintenance of proteostasis and cell viability following irradiation. Together, our results establish mRNA translational control as a key determinant of cellular response to IR and identify GIGYF2/4EHP as a critical component of this adaptive mechanism.
