## Supplementary Table 2 for "GIGYF2/4EHP-Mediated Translational Attenuation Maintains Cellular Homeostasis Following Ionizing Radiation"

### Sheet: Radiation_effect_1hr_SIG_UV_enr
logFC	AveExpr	t	P.Value	adj.P.Val	B	Gene	Known_RBP	RBPbase_Annotated
-1.11926	2.45321	-7.60024	3.2469e-06	0.00182476	4.84107	POTEI	TRUE	FALSE
-0.451217	2.4045	-5.39971	0.000109175	0.0111557	1.50035	BZW1	TRUE	TRUE
-0.623158	3.32532	-5.12213	0.000178306	0.0137271	1.02636	SHFL	TRUE	FALSE
-0.30555	-0.573542	-4.37675	0.000699272	0.0216271	-0.297729	WBP11	TRUE	TRUE
-0.585193	0.0546746	-3.98799	0.00146214	0.0307186	-1.01239	PRDX4	TRUE	TRUE
-0.37907	2.66321	-3.88931	0.00176709	0.0328299	-1.19565	EIF4G3	TRUE	TRUE
-0.376334	2.77573	-3.85539	0.00188628	0.0335401	-1.25875	SAFB2	TRUE	TRUE
-0.652625	8.02581	-3.85454	0.00188938	0.0335401	-1.26034	CELF1	TRUE	TRUE
-0.410352	4.90736	-3.84951	0.00190777	0.0335401	-1.26971	HDLBP	TRUE	TRUE
-0.488356	2.11459	-3.84343	0.00193027	0.0335401	-1.28104	RBM5	TRUE	TRUE
-0.545969	3.70048	-3.74664	0.00232677	0.0350272	-1.46151	NUFIP2	TRUE	TRUE
-0.413303	3.84314	-3.63773	0.00287313	0.0393829	-1.665	YTHDF3	TRUE	TRUE
-0.421752	3.19792	-3.59524	0.00312011	0.040706	-1.74447	GIGYF2	TRUE	TRUE
-0.300247	2.93371	-3.50794	0.00369713	0.0442662	-1.90782	G3BP2	TRUE	TRUE
-0.440896	4.33455	-3.50179	0.00374162	0.0442692	-1.91932	IGF2BP2	TRUE	TRUE
-0.299275	1.45268	-3.48594	0.00385884	0.0451806	-1.94899	CPSF7	TRUE	TRUE
-0.496508	7.82376	-3.48313	0.00388001	0.045193	-1.95425	CSDE1	TRUE	TRUE
-0.601454	3.16004	-3.46436	0.00402438	0.0456909	-1.98937	LARP1B	TRUE	TRUE
-0.403285	3.06455	-3.43141	0.00429109	0.0476063	-2.05102	TRA2B	TRUE	TRUE
-0.398697	6.74414	-3.39586	0.0045989	0.0492301	-2.11753	LARP1	TRUE	TRUE
-0.326831	1.69416	-3.39017	0.00465018	0.049533	-2.12817	ACIN1	TRUE	TRUE
-0.349839	4.18584	-3.38785	0.00467126	0.049533	-2.13252	RRBP1	TRUE	TRUE
-0.42793	1.45497	-3.36697	0.00486535	0.0498026	-2.17157	GSPT1	TRUE	TRUE
-0.316116	2.93338	-3.3293	0.00523615	0.0525485	-2.24199	PPIG	TRUE	TRUE
-0.45429	6.25676	-3.28999	0.00565341	0.0543958	-2.31543	MBNL1	TRUE	TRUE
-0.280096	2.46199	-3.2892	0.00566219	0.0543958	-2.31691	TNPO1	TRUE	TRUE
-0.278785	1.89122	-3.2719	0.00585651	0.054856	-2.34921	SRRT	TRUE	TRUE
-0.534523	6.72672	-3.2587	0.00600933	0.055851	-2.37386	DAZAP1	TRUE	TRUE
-0.409334	4.25104	-3.23712	0.00626764	0.057275	-2.41411	PUF60	TRUE	TRUE
-0.329711	5.58554	-3.22108	0.0064669	0.0583637	-2.44402	IGF2BP3	TRUE	TRUE
-0.278612	0.560104	-3.21832	0.00650187	0.0583637	-2.44918	EIF5B	TRUE	TRUE
-0.580073	2.86101	-3.19856	0.00675739	0.0598055	-2.486	MANF	TRUE	TRUE
0.90104	0.41191	3.16133	0.00726654	0.0629389	-2.55535	SEC61G	TRUE	FALSE
0.43057	-0.363383	3.16042	0.00727941	0.0629389	-2.55704	GOLT1B	TRUE	FALSE
-0.303548	5.74846	-3.15451	0.0073638	0.0634246	-2.56803	HNRNPL	TRUE	TRUE
-0.439352	5.96129	-3.11876	0.00789559	0.0654955	-2.63451	HNRNPD	TRUE	TRUE
-0.262261	0.14932	-3.11382	0.00797207	0.0658868	-2.64369	PAIP1	TRUE	TRUE
-0.460343	6.17682	-3.10056	0.0081809	0.0668284	-2.66832	PABPN1	TRUE	TRUE
-0.352723	4.18013	-3.07603	0.00858161	0.0677005	-2.71384	FXR2	TRUE	TRUE
-0.465622	3.22599	-3.07321	0.00862897	0.0677005	-2.71908	PSPC1	TRUE	TRUE
-0.408707	5.52765	-3.07054	0.00867391	0.0677005	-2.72402	EIF3C	TRUE	TRUE
-0.31576	5.61571	-3.06276	0.00880652	0.0680145	-2.73846	LRPPRC	TRUE	TRUE
-0.331282	5.76175	-3.0578	0.00889192	0.068062	-2.74764	GRSF1	TRUE	TRUE
-0.279054	0.854853	-3.05692	0.0089072	0.068062	-2.74927	STRAP	TRUE	TRUE
-0.422376	1.81835	-3.05205	0.00899218	0.068062	-2.7583	QKI	TRUE	TRUE
0.310395	-0.4489	3.04801	0.00906328	0.0681413	-2.76578	DHX38	TRUE	TRUE
-0.295403	2.54411	-3.04033	0.00919996	0.0685638	-2.78001	SF3B2	TRUE	TRUE
-0.33181	3.06988	-3.01467	0.00967149	0.0697211	-2.8275	LARP4B	TRUE	TRUE
-0.295401	-0.0446021	-3.00016	0.00994872	0.0707745	-2.85433	RNMT	TRUE	TRUE
-0.471105	2.79337	-2.97327	0.0104833	0.0720684	-2.90398	PURB	TRUE	TRUE
-0.327682	4.24941	-2.94573	0.0110602	0.0746644	-2.95475	EWSR1	TRUE	TRUE
-0.467833	8.05344	-2.93889	0.0112083	0.075285	-2.96735	FUBP3	TRUE	TRUE
-0.429075	5.09228	-2.9384	0.0112191	0.075285	-2.96826	HNRNPH3	TRUE	TRUE
-0.480211	6.03378	-2.92719	0.0114661	0.07626	-2.98888	RBMS1	TRUE	TRUE
-0.42087	3.41958	-2.91232	0.0118024	0.0775719	-3.01623	UBAP2L	TRUE	TRUE
-0.332549	1.20186	-2.89562	0.0121917	0.0785297	-3.04692	RBM12	TRUE	TRUE
-0.366335	3.32457	-2.89221	0.0122727	0.0785416	-3.05318	SLIRP	TRUE	TRUE
-0.330328	4.02538	-2.87262	0.0127483	0.0802753	-3.08911	EDF1	TRUE	TRUE
-0.511571	1.2367	-2.86846	0.0128517	0.0804753	-3.09673	FIP1L1	TRUE	TRUE
-0.339931	-1.91636	-2.85964	0.0130736	0.0811864	-3.1129	MTIF2	TRUE	TRUE
-0.383873	5.14856	-2.85621	0.0131608	0.0814835	-3.11917	MYEF2	TRUE	TRUE
-0.291608	2.08682	-2.85101	0.0132942	0.0816542	-3.12869	SON	TRUE	TRUE
-0.397738	5.8645	-2.83412	0.013737	0.0839152	-3.1596	SRSF3	TRUE	TRUE
-0.499507	0.396756	-2.83189	0.0137966	0.0839361	-3.16368	VTN	TRUE	FALSE
-0.523931	6.87591	-2.81117	0.0143615	0.0856548	-3.2015	PABPC4	TRUE	TRUE
-0.291196	2.09859	-2.81106	0.0143647	0.0856548	-3.20171	SAFB	TRUE	TRUE
-0.347762	3.60465	-2.80792	0.0144524	0.0857399	-3.20744	CCDC124	TRUE	TRUE
-0.24532	1.35109	-2.80781	0.0144553	0.0857399	-3.20762	KHDRBS3	TRUE	TRUE
-0.416241	5.52404	-2.80105	0.0146458	0.0864139	-3.21995	SNRPF	TRUE	TRUE
-0.251889	2.731	-2.77637	0.0153623	0.0887194	-3.2649	PNN	TRUE	TRUE
-0.25695	-1.12961	-2.74793	0.0162306	0.0912061	-3.31658	MRM2	TRUE	FALSE
-0.259622	6.82813	-2.74746	0.0162453	0.0912061	-3.31743	SRSF7	TRUE	TRUE
-0.314446	5.98399	-2.74062	0.0164614	0.0912061	-3.32984	HNRNPM	TRUE	TRUE
-0.329433	3.64033	-2.73727	0.0165684	0.0912061	-3.33592	PRRC2C	TRUE	TRUE
-0.599005	5.00792	-2.72068	0.0171074	0.0931107	-3.36597	TAF15	TRUE	TRUE
-0.312219	4.3053	-2.69603	0.0179403	0.0944491	-3.41053	HNRNPK	TRUE	TRUE
-0.263199	3.31827	-2.68361	0.0183751	0.0956186	-3.43296	SECISBP2L	TRUE	TRUE
-0.470562	0.157284	-2.65609	0.0193747	0.098539	-3.48251	RER1	TRUE	FALSE
-0.347577	0.681331	-2.64725	0.0197066	0.0991061	-3.49839	ZNF207	TRUE	TRUE
-0.35095	5.86129	-2.64229	0.0198953	0.0998318	-3.5073	CAPRIN1	TRUE	TRUE

### Sheet: Radiation_effect_24hr_SIG_UV_en
logFC	AveExpr	t	P.Value	adj.P.Val	B	Gene	Known_RBP	RBPbase_Annotated
-1.42568	2.17892	-7.23331	1.32125e-05	0.001487	3.56047	POTEI	TRUE	FALSE
0.863679	-0.214383	6.55119	3.35487e-05	0.00215058	2.62112	SEC61G	TRUE	FALSE
-0.547896	-0.288483	-6.54098	3.40359e-05	0.00215058	2.60655	LBR	TRUE	TRUE
-0.619095	3.31857	-5.94865	8.04087e-05	0.00355521	1.73597	HNRNPUL1	TRUE	TRUE
-0.540475	-1.33435	-5.62867	0.000130539	0.00505022	1.24427	PHRF1	TRUE	TRUE
-0.617568	5.48363	-5.5525	0.000146807	0.00534551	1.12502	FAU	TRUE	TRUE
-0.585805	2.77932	-5.46823	0.000167342	0.00591914	0.992072	SRSF11	TRUE	TRUE
-0.53485	6.24798	-5.36918	0.000195428	0.00644756	0.834506	SRSF7	TRUE	TRUE
-0.509356	1.24851	-5.30555	0.000216066	0.00644756	0.732541	LUC7L2	TRUE	TRUE
-0.3617	1.92457	-5.25431	0.000234362	0.00644756	0.649984	TRIM56	TRUE	TRUE
-0.855874	0.124512	-5.23722	0.000240821	0.00648121	0.622374	BDH2	TRUE	FALSE
-0.500201	5.21825	-5.18885	0.000260142	0.00670949	0.543992	SNRPD1	TRUE	TRUE
-0.358467	0.458683	-5.15638	0.000274024	0.00678484	0.491191	NMT1	TRUE	TRUE
1.20081	-1.92641	5.12302	0.000289105	0.00688292	0.436783	PDCD2L	TRUE	FALSE
-0.665633	5.95758	-5.02658	0.000337823	0.0074683	0.278638	RBM3	TRUE	TRUE
-0.561331	7.217	-4.9848	0.000361551	0.00784364	0.209712	PABPC1	TRUE	TRUE
-0.734134	4.77826	-4.90718	0.000410413	0.00819502	0.0810228	FUBP1	TRUE	TRUE
-0.735588	7.87177	-4.80941	0.000482029	0.00856199	-0.0822224	HNRNPA2B1	TRUE	TRUE
-0.809515	6.69592	-4.75035	0.000531556	0.00856199	-0.181459	YBX1	TRUE	TRUE
-0.58909	1.18486	-4.72804	0.000551627	0.00875531	-0.219059	QKI	TRUE	TRUE
-0.523267	4.50666	-4.68505	0.000592576	0.0091338	-0.291691	SNRPF	TRUE	TRUE
-0.478949	3.56785	-4.66808	0.000609612	0.0091338	-0.320435	SARNP	TRUE	TRUE
-0.461407	8.05268	-4.62908	0.000650732	0.0091338	-0.386625	SNRPD3	TRUE	TRUE
-0.349517	-0.328449	-4.62228	0.000658199	0.0091338	-0.398193	EIF2S2	TRUE	TRUE
-0.559681	0.968869	-4.59772	0.000685907	0.00933135	-0.439996	FIP1L1	TRUE	TRUE
-0.532758	0.00806413	-4.40092	0.000957225	0.0112845	-0.777634	VTN	TRUE	FALSE
-0.453339	1.44849	-4.39545	0.000966202	0.0112845	-0.787083	RCC2	TRUE	TRUE
-0.60423	5.49894	-4.35058	0.00104325	0.0117413	-0.86473	YBX3	TRUE	TRUE
-0.544353	3.83082	-4.26359	0.00121143	0.0129868	-1.0159	HNRNPK	TRUE	TRUE
-0.525169	5.2427	-4.26013	0.00121867	0.0129868	-1.02193	SRSF6	TRUE	TRUE
-0.578273	6.36856	-4.24257	0.00125615	0.0130744	-1.05254	HNRNPU	TRUE	TRUE
-0.402131	2.8086	-4.23265	0.00127787	0.0130744	-1.06987	UBAP2L	TRUE	TRUE
-0.469393	1.91754	-4.22677	0.0012909	0.0130994	-1.08012	SNRNP70	TRUE	TRUE
-0.608096	3.78462	-4.21941	0.00130743	0.0131593	-1.09298	EWSR1	TRUE	TRUE
-0.523779	7.68716	-4.20966	0.00132966	0.0132347	-1.11001	HNRNPR	TRUE	TRUE
-0.493209	3.77337	-4.20678	0.0013363	0.0132347	-1.11505	RBM39	TRUE	TRUE
-0.747713	0.540248	-4.19327	0.00136794	0.0134261	-1.1387	PQBP1	TRUE	TRUE
-0.727231	0.168628	-4.15504	0.0014617	0.0139199	-1.20565	C11ORF98	TRUE	FALSE
-0.487174	6.85347	-4.10182	0.00160353	0.0141944	-1.29914	SNRPD2	TRUE	TRUE
-0.487995	2.96885	-4.04359	0.00177515	0.0148489	-1.40171	DDX18	TRUE	TRUE
-0.357985	2.14173	-4.02009	0.0018497	0.0151788	-1.44319	TOP1	TRUE	TRUE
-0.565334	8.7297	-3.9718	0.00201331	0.0156759	-1.5286	ELAVL1	TRUE	TRUE
-0.344538	2.08558	-3.96076	0.00205276	0.0158832	-1.54815	MTDH	TRUE	TRUE
-0.49249	6.8762	-3.93316	0.00215495	0.0163671	-1.59707	HNRNPDL	TRUE	TRUE
-0.590794	1.87875	-3.90031	0.00228346	0.0170297	-1.65538	MANF	TRUE	TRUE
-0.253526	3.2354	-3.85097	0.00249156	0.0181076	-1.74311	EIF4A1	TRUE	TRUE
-0.589876	4.31942	-3.84881	0.00250112	0.0181076	-1.74696	SRSF9	TRUE	TRUE
-0.44875	5.91288	-3.82294	0.00261842	0.0185234	-1.79303	SRSF1	TRUE	TRUE
-0.357244	4.8401	-3.80586	0.002699	0.0186045	-1.82349	ZC3HAV1	TRUE	TRUE
-0.585861	4.72945	-3.80448	0.00270558	0.0186045	-1.82594	RALY	TRUE	TRUE
-0.347639	3.03898	-3.80391	0.00270835	0.0186045	-1.82696	PEG10	TRUE	TRUE
-0.324132	4.83051	-3.80365	0.00270958	0.0186045	-1.82742	UPF1	TRUE	TRUE
-0.564738	1.6362	-3.74104	0.00302864	0.0197943	-1.9392	SAFB	TRUE	TRUE
-0.487953	5.86987	-3.73135	0.0030814	0.0198686	-1.95653	SNRPB	TRUE	TRUE
-0.353037	1.4944	-3.71684	0.00316214	0.0202836	-1.98248	ARL6IP4	TRUE	TRUE
-0.527318	6.86995	-3.7102	0.00319978	0.0204192	-1.99435	HNRNPA1	TRUE	TRUE
-0.632809	5.17577	-3.70477	0.00323093	0.0204436	-2.00406	CIRBP	TRUE	TRUE
-0.425764	7.43846	-3.65183	0.00355149	0.0215526	-2.09888	FUBP3	TRUE	TRUE
-0.428648	5.80586	-3.64138	0.00361849	0.0216638	-2.1176	ILF3	TRUE	TRUE
-0.440496	2.52984	-3.64079	0.0036223	0.0216638	-2.11865	TRA2B	TRUE	TRUE
-0.508937	-0.742166	-3.63383	0.00366775	0.0217257	-2.13114	LUC7L	TRUE	TRUE
-0.394322	0.948371	-3.6002	0.00389558	0.02248	-2.19147	SURF4	TRUE	FALSE
-0.612054	5.68206	-3.59807	0.0039105	0.02248	-2.19529	HNRNPA3	TRUE	TRUE
-0.412077	0.107254	-3.58691	0.00398955	0.0225089	-2.21532	LYAR	TRUE	TRUE
-0.314471	2.91443	-3.58083	0.00403331	0.0225089	-2.22623	TRA2A	TRUE	TRUE
-0.50137	5.6791	-3.55589	0.00421803	0.0231059	-2.27101	PCBP1	TRUE	TRUE
-0.541858	5.63626	-3.53437	0.00438447	0.0237029	-2.30969	HNRNPD	TRUE	TRUE
-0.581337	3.67862	-3.51689	0.00452452	0.0243537	-2.3411	BRIX1	TRUE	TRUE
-0.698607	3.01155	-3.50994	0.00458149	0.0244478	-2.35359	EIF3G	TRUE	TRUE
-0.625767	3.16838	-3.50743	0.00460223	0.0244531	-2.3581	HNRNPA0	TRUE	TRUE
-0.356468	-0.369173	-3.50325	0.00463702	0.0245326	-2.36562	MRTO4	TRUE	TRUE
-0.384673	4.15209	-3.44633	0.00513815	0.0262852	-2.46801	HNRNPAB	TRUE	TRUE
-0.475558	0.964747	-3.43846	0.00521168	0.0262943	-2.48218	IFI16	TRUE	TRUE
-0.348345	3.07952	-3.43519	0.00524253	0.0262943	-2.48806	EIF3D	TRUE	TRUE
-0.328753	3.16213	-3.43492	0.00524503	0.0262943	-2.48854	DHX15	TRUE	TRUE
-0.488347	7.23193	-3.43481	0.00524612	0.0262943	-2.48874	FBL	TRUE	TRUE
-0.260917	0.574086	-3.42197	0.00536914	0.0266947	-2.51184	PARP1	TRUE	TRUE
-0.624221	5.80629	-3.41102	0.00547646	0.0269042	-2.53156	TIA1	TRUE	TRUE
-0.241264	1.64971	-3.40323	0.00555408	0.0269193	-2.54558	LRRC59	TRUE	TRUE
-0.377928	6.39925	-3.402	0.00556651	0.0269193	-2.54781	RBM38	TRUE	TRUE
-0.700947	9.14315	-3.34775	0.00614058	0.028626	-2.64548	HNRNPC	TRUE	TRUE
-0.559791	6.17305	-3.34685	0.00615066	0.028626	-2.64711	HNRNPH1	TRUE	TRUE
-0.49633	5.81929	-3.33542	0.00627933	0.0287263	-2.66769	SERBP1	TRUE	TRUE
-0.36341	8.34751	-3.3287	0.00635624	0.0288575	-2.67979	TIAL1	TRUE	TRUE
-0.478011	3.13256	-3.3183	0.00647712	0.029114	-2.69851	BCLAF1	TRUE	TRUE
-0.308756	2.3488	-3.31515	0.00651419	0.029114	-2.70418	GIGYF2	TRUE	TRUE
-0.64458	7.02623	-3.30943	0.00658208	0.0293116	-2.71448	HNRNPF	TRUE	TRUE
-0.577554	5.20235	-3.28495	0.00688095	0.0299951	-2.75857	NONO	TRUE	TRUE
-0.386596	3.02871	-3.25574	0.00725566	0.0314074	-2.81118	SRRM2	TRUE	TRUE
-0.551705	0.852525	-3.21044	0.00787801	0.0333885	-2.89273	ROMO1	TRUE	FALSE
-0.515538	7.15894	-3.20875	0.00790212	0.0333885	-2.89576	HNRNPCL2	TRUE	FALSE
-0.298436	0.875512	-3.20334	0.00798026	0.03349	-2.9055	SNW1	TRUE	TRUE
-0.2915	2.08056	-3.19206	0.00814562	0.0340685	-2.9258	SRSF10	TRUE	TRUE
-0.460901	4.23746	-3.15618	0.00869495	0.0358812	-2.99035	FUS	TRUE	TRUE
-0.407251	6.24543	-3.15126	0.00877325	0.0359645	-2.99921	PABPC4	TRUE	TRUE
-0.354531	6.90261	-3.14013	0.00895277	0.0365628	-3.01922	CSDE1	TRUE	TRUE
-0.526931	3.19864	-3.13676	0.0090078	0.0365628	-3.02527	PUM3	TRUE	TRUE
-0.253372	0.648798	-3.13473	0.0090412	0.0365784	-3.02893	EIF4A2	TRUE	TRUE
-0.497631	5.26925	-3.10447	0.00955324	0.0379068	-3.08331	RBMX	TRUE	TRUE
-0.443432	-0.354377	-3.08312	0.00993205	0.0389408	-3.12166	SLC16A3	TRUE	FALSE
-0.447365	0.267656	-3.05723	0.0104118	0.0395731	-3.16814	FAM50A	TRUE	TRUE
-0.397063	6.89212	-3.05557	0.0104433	0.0395731	-3.17112	SNRPE	TRUE	TRUE
-0.419758	5.98523	-3.05209	0.0105097	0.0396676	-3.17736	MBNL1	TRUE	TRUE
-0.248772	0.10108	-3.04399	0.0106659	0.0401351	-3.19189	FGF2	TRUE	FALSE
-0.607696	1.73623	-3.03353	0.0108713	0.0406605	-3.21066	MPHOSPH10	TRUE	TRUE
-0.35953	0.764598	-3.01143	0.0113182	0.0417402	-3.25028	HP1BP3	TRUE	TRUE
-0.647587	2.90549	-3.00766	0.0113963	0.0418653	-3.25705	NOP16	TRUE	TRUE
-0.310815	1.17086	-2.9975	0.0116092	0.0420241	-3.27524	STAU1	TRUE	TRUE
-0.51654	5.32063	-2.9734	0.0121306	0.0430142	-3.31839	RBM14	TRUE	TRUE
-0.476448	6.54839	-2.97205	0.0121607	0.0430142	-3.32082	RSL1D1	TRUE	TRUE
-0.530786	4.83037	-2.95189	0.012616	0.0442453	-3.35688	TAF15	TRUE	TRUE
-0.433219	5.28012	-2.93163	0.0130908	0.0454549	-3.3931	DDX5	TRUE	TRUE
-0.545355	4.6194	-2.91805	0.0134188	0.0464034	-3.41734	DDX27	TRUE	TRUE
-0.271286	0.632616	-2.88937	0.0141391	0.0484474	-3.46852	OTUD4	TRUE	TRUE
-0.480026	6.3418	-2.88832	0.0141664	0.0484474	-3.4704	SRSF2	TRUE	TRUE
-0.451176	2.58612	-2.88225	0.0143239	0.0486164	-3.48122	HNRNPUL2	TRUE	TRUE
-0.492019	3.27301	-2.8608	0.0148953	0.0501097	-3.51945	FTSJ3	TRUE	TRUE
-0.363904	2.58264	-2.81916	0.0160696	0.0528534	-3.5935	LSM3	TRUE	TRUE
-0.467425	3.14585	-2.78835	0.0169976	0.0546005	-3.64819	RBM28	TRUE	TRUE
-0.276469	5.23475	-2.775	0.0174158	0.0554261	-3.67184	EIF3A	TRUE	TRUE
-0.40182	5.27672	-2.77323	0.017472	0.0554624	-3.67498	SRSF3	TRUE	TRUE
-0.461022	4.75455	-2.76882	0.0176131	0.0557673	-3.6828	NOP2	TRUE	TRUE
-0.396713	5.05004	-2.76429	0.0177588	0.0558004	-3.69081	MYBBP1A	TRUE	TRUE
-0.429688	4.33064	-2.72379	0.0191174	0.0582836	-3.76241	NOP56	TRUE	TRUE
-0.462702	5.82829	-2.71259	0.0195112	0.0589079	-3.78218	HNRNPM	TRUE	TRUE
-0.377152	1.6873	-2.69938	0.0199854	0.0598267	-3.80546	DDX51	TRUE	TRUE
-0.382773	1.22481	-2.6988	0.0200067	0.0598267	-3.80649	CCAR2	TRUE	TRUE
-0.211701	-0.614937	-2.6816	0.0206423	0.0614307	-3.83678	EIF3L	TRUE	TRUE
-0.514714	6.12667	-2.67273	0.0209778	0.0622793	-3.85238	EIF4H	TRUE	TRUE
-0.312866	2.07188	-2.64592	0.0220248	0.064613	-3.89946	SF3B2	TRUE	TRUE
-0.564166	-0.864246	-2.62597	0.0228371	0.0659028	-3.93443	CYCS	TRUE	FALSE
-0.391131	4.35424	-2.62078	0.0230531	0.0663716	-3.94351	DHX9	TRUE	TRUE
-0.443551	-1.47765	-2.58844	0.0244457	0.0689381	-4.00004	TMEM167A	TRUE	FALSE
-0.496274	-0.597931	-2.58161	0.0247502	0.0693229	-4.01195	CD99	TRUE	FALSE
0.258294	-1.37121	2.57123	0.0252202	0.0704799	-4.03005	MPDU1	TRUE	FALSE
-0.225402	0.565026	-2.54853	0.0262784	0.0729433	-4.06955	SUPT16H	TRUE	TRUE
-0.377001	-1.82137	-2.54591	0.0264036	0.0731268	-4.07411	LSM1	TRUE	TRUE
-0.505876	4.00979	-2.51682	0.0278299	0.0762371	-4.12458	UTP14A	TRUE	TRUE
-0.294806	5.99399	-2.46932	0.0303219	0.0810839	-4.20663	SND1	TRUE	TRUE
-0.303192	3.35069	-2.44678	0.0315792	0.0840755	-4.24542	ILF2	TRUE	TRUE
0.328789	-0.199263	2.43956	0.031993	0.084635	-4.25783	LSM6	TRUE	TRUE
-0.254642	4.8545	-2.43605	0.0321957	0.084635	-4.26385	FAM120A	TRUE	TRUE
-0.383493	2.71939	-2.41402	0.0334975	0.0869472	-4.3016	RTCB	TRUE	TRUE
-0.505323	10.6126	-2.38592	0.0352324	0.0908702	-4.34959	NCL	TRUE	TRUE
-0.431854	7.76284	-2.38376	0.0353693	0.0910337	-4.35327	KHSRP	TRUE	TRUE
-0.647913	-0.807635	-2.36622	0.0364997	0.0931683	-4.38312	SERPINF2	TRUE	FALSE
-0.23419	1.69081	-2.36308	0.0367061	0.0935024	-4.38847	TCEA1	TRUE	TRUE
-0.384074	5.30241	-2.35753	0.0370726	0.0938612	-4.39788	HNRNPL	TRUE	TRUE
-0.369787	1.62447	-2.35751	0.0370744	0.0938612	-4.39793	RBFOX2	TRUE	TRUE
-0.322407	5.26426	-2.34721	0.0377647	0.0948332	-4.4154	PABPN1	TRUE	TRUE
-0.321922	6.35658	-2.33643	0.0385007	0.0960964	-4.43366	DDX21	TRUE	TRUE
-0.296151	2.11215	-2.32911	0.039008	0.0969717	-4.44604	EMG1	TRUE	TRUE
-0.350814	2.15694	-2.31765	0.0398158	0.0981024	-4.46541	PRKDC	TRUE	TRUE
-0.313648	7.61531	-2.31294	0.0401523	0.0984328	-4.47336	CELF1	TRUE	TRUE
