## Supplementary Table 4 for "GIGYF2/4EHP-Mediated Translational Attenuation Maintains Cellular Homeostasis Following Ionizing Radiation"

### Sheet: GO_all_ontologies_all_sets_summ
ID	Description	GeneRatio	BgRatio	RichFactor	FoldEnrichment	zScore	pvalue	p.adjust	qvalue	geneID	Count	Ontology	Set
GO:0042254	ribosome biogenesis	81/546	186/2106	0.435484	1.67972	5.74246	3.36043e-08	6.07338e-05	6.07338e-05	ABT1/BMS1/BOP1/BUD23/BYSL/DCAF13/DDX27/DDX51/DDX54/DDX56/DHX30/EBNA1BP2/EXOSC1/EXOSC10/FAU/FTSJ3/IMP4/LTV1/MPHOSPH6/MRPS2/MYBBP1A/NOB1/NOL9/NOM1/NOP14/NOP16/NOP53/NOP9/NPM3/PWP1/RBM34/REXO1/RPL11/RPL24/RPL35/RPL35A/RPL5/RPL7A/RPS11/RPS12/RPS14/RPS16/RPS19/RPS21/RPS23/RPS25/RPS28/RPS3A/RPS5/RPS7/RRP1/SART1/SDAD1/SURF6/TBL3/USP36/UTP3/WDR74/YTHDF2/ZCCHC4/ZNF593/ZNF622/AFG2B/BRIX1/CINP/DDX17/EXOSC6/…	81	BP	FDR01
GO:0002181	cytoplasmic translation	56/546	115/2106	0.486957	1.87826	5.72924	5.65755e-08	6.07338e-05	6.07338e-05	FAU/FMR1/RPL11/RPL12/RPL13/RPL17/RPL19/RPL21/RPL23/RPL23A/RPL24/RPL27A/RPL29/RPL3/RPL32/RPL35/RPL35A/RPL36A/RPL37/RPL39/RPL5/RPL7A/RPL8/RPLP1/RPS10/RPS11/RPS12/RPS14/RPS16/RPS19/RPS20/RPS21/RPS23/RPS25/RPS28/RPS29/RPS3A/RPS5/RPS7/SLBP/YBX3/YTHDF2/EIF2B4/EIF3A/EIF4G1/PABPC1/RPL14/RPL18A/RPL31/RPL34/RPL36/RPL38/RPL6/RPL7/RPS15/RPS26	56	BP	FDR01
GO:0042273	ribosomal large subunit biogenesis	28/546	47/2106	0.595745	2.29787	5.32246	8.46784e-07	0.000521613	0.000521613	BOP1/DHX30/EBNA1BP2/FTSJ3/NOL9/NOP16/NOP53/RBM34/RPL11/RPL24/RPL35/RPL35A/RPL5/RPL7A/SDAD1/SURF6/WDR74/ZNF622/AFG2B/BRIX1/CINP/MRTO4/NOP2/NVL/RPL14/RPL7/RRS1/TRMT112	28	BP	FDR01
GO:0022613	ribonucleoprotein complex biogenesis	98/546	252/2106	0.388889	1.5	5.00352	9.71798e-07	0.000521613	0.000521613	ABT1/ATM/BMS1/BOP1/BUD13/BUD23/BYSL/CD2BP2/DCAF13/DDX1/DDX27/DDX51/DDX54/DDX56/DHX30/EBNA1BP2/EXOSC1/EXOSC10/FAU/FTSJ3/IMP4/LTV1/MPHOSPH6/MRPS2/MYBBP1A/NOB1/NOL9/NOM1/NOP14/NOP16/NOP53/NOP9/NPM3/PWP1/RBM34/REXO1/RPL11/RPL24/RPL35/RPL35A/RPL5/RPL7A/RPS11/RPS12/RPS14/RPS16/RPS19/RPS21/RPS23/RPS25/RPS28/RPS3A/RPS5/RPS7/RRP1/SART1/SCAF11/SDAD1/SETX/SF1/SLU7/SNRPD2/SRPK1/SRSF5/SRSF9/SURF6/TBL3/USP36/U…	98	BP	FDR01
GO:0006364	rRNA processing	60/546	136/2106	0.441176	1.70168	5.00421	1.49449e-06	0.000641733	0.000641733	ABT1/BMS1/BOP1/BUD23/BYSL/DCAF13/DDX27/DDX51/DDX54/DDX56/EBNA1BP2/EXOSC1/EXOSC10/FTSJ3/IMP4/MPHOSPH6/NOB1/NOL9/NOP14/NOP53/NOP9/NPM3/PWP1/RBM34/REXO1/RPL11/RPL35/RPL35A/RPL5/RPL7A/RPS14/RPS16/RPS19/RPS21/RPS25/RPS28/RPS7/RRP1/SART1/TBL3/USP36/UTP3/WDR74/YTHDF2/ZCCHC4/BRIX1/DDX17/EXOSC6/MRTO4/NOC4L/NOP2/NVL/PELP1/POP4/RCL1/RPL14/RPL7/RPS15/RRS1/TRMT112	60	BP	FDR01
GO:0006412	translation	100/546	265/2106	0.377358	1.45553	4.69104	3.86648e-06	0.00138356	0.00138356	AJUBA/ASCC3/ATXN2/DDX1/DHX33/EIF4B/EIF4ENIF1/FAU/FMR1/FXR1/FXR2/GADD45GIP1/GIGYF2/HSPB1/KHDRBS1/LARP1/LARP4/LIMD1/MAP3K20/MRPL37/MRPL9/MRPS18B/MRPS2/MRPS24/MRPS26/MRPS28/PUM1/RPL11/RPL12/RPL13/RPL17/RPL19/RPL21/RPL23/RPL23A/RPL24/RPL27A/RPL29/RPL3/RPL32/RPL35/RPL35A/RPL36A/RPL37/RPL39/RPL5/RPL7A/RPL8/RPLP1/RPS10/RPS11/RPS12/RPS14/RPS16/RPS19/RPS20/RPS21/RPS23/RPS25/RPS28/RPS29/RPS3A/RPS5/RPS7/RRB…	100	BP	FDR01
GO:0042255	ribosome assembly	19/546	29/2106	0.655172	2.52709	4.89786	7.44223e-06	0.00217853	0.00217853	ABT1/BOP1/DHX30/FAU/MRPS2/NOP53/RPL11/RPL24/RPL5/RPS14/RPS19/RPS28/RPS5/BRIX1/MRTO4/NOP2/RPL38/RPS15/RRS1	19	BP	FDR01
GO:0016072	rRNA metabolic process	63/546	151/2106	0.417219	1.60927	4.59606	8.1175e-06	0.00217853	0.00217853	ABT1/BMS1/BOP1/BUD23/BYSL/CAVIN1/DCAF13/DDX27/DDX51/DDX54/DDX56/EBNA1BP2/ERCC6/EXOSC1/EXOSC10/FTSJ3/IMP4/MPHOSPH6/NOB1/NOL9/NOP14/NOP53/NOP9/NPM3/PWP1/RBM34/REXO1/RPL11/RPL35/RPL35A/RPL5/RPL7A/RPS14/RPS16/RPS19/RPS21/RPS25/RPS28/RPS7/RRP1/SART1/TBL3/USP36/UTP3/WDR74/YTHDF2/ZCCHC4/BRIX1/DDX17/EXOSC6/MARS1/MRTO4/NOC4L/NOP2/NVL/PELP1/POP4/RCL1/RPL14/RPL7/RPS15/RRS1/TRMT112	63	BP	FDR01
GO:0000027	ribosomal large subunit assembly	10/546	Nov-06	0.909091	3.50649	4.92982	1.08922e-05	0.00259841	0.00259841	BOP1/DHX30/NOP53/RPL11/RPL24/RPL5/BRIX1/MRTO4/NOP2/RRS1	10	BP	FDR01
GO:0140694	non-membrane-bounded organelle assembly	52/546	123/2106	0.422764	1.63066	4.26332	3.47712e-05	0.00746537	0.00746537	ABT1/ATXN2/ATXN2L/BOP1/CCP110/CDC20/CDCA8/CENPA/CENPE/CENPF/CHMP6/CLASP2/DCAF13/DHX30/EIF4ENIF1/FAU/FMR1/FXR1/LIMD1/MAP9/MRPS2/NCOR1/NOP53/NUMA1/PLK1/PRRC2C/RBM14/RPL11/RPL24/RPL5/RPS14/RPS19/RPS23/RPS28/RPS5/SPICE1/TUBB/YTHDF2/ANLN/AURKB/BRIX1/FBXO5/FLII/GOLGA2/HAUS6/MRTO4/NOP2/PLEC/PPP1R35/RPL38/RPS15/RRS1	52	BP	FDR01
GO:1903051	negative regulation of proteolysis involved in protein catabolic process	10/546	Dec-06	0.833333	3.21429	4.54984	5.01922e-05	0.0097966	0.0097966	CSNK2A2/MARCHF7/NOP53/RPL11/RPL23/RPL5/RPS7/CCAR2/DDRGK1/PML	10	BP	FDR01
GO:0051438	regulation of ubiquitin-protein transferase activity	9/546	Nov-06	0.818182	3.15584	4.24016	0.000164213	0.0271204	0.0271204	BAG2/CDC20/PLK1/RPL11/RPL23/RPL5/RPS7/TRIB3/FBXO5	9	BP	FDR01
GO:2000059	negative regulation of ubiquitin-dependent protein catabolic process	9/546	Nov-06	0.818182	3.15584	4.24016	0.000164213	0.0271204	0.0271204	CSNK2A2/NOP53/RPL11/RPL23/RPL5/RPS7/CCAR2/DDRGK1/PML	9	BP	FDR01
GO:0042254	ribosome biogenesis	123/949	186/2106	0.66129	1.46752	6.04644	1.14272e-09	1.54272e-06	1.53649e-06	ABT1/AFG2B/BMS1/BOP1/BRIX1/BUD23/BYSL/DCAF13/DDX10/DDX17/DDX21/DDX27/DDX51/DDX54/DDX56/DHX30/EBNA1BP2/EMG1/ESF1/EXOSC1/EXOSC10/EXOSC3/EXOSC6/FAU/FTSJ3/GNL2/GTPBP4/IMP4/KRI1/LTV1/LYAR/MPHOSPH6/MRPS2/MRTO4/MYBBP1A/NHP2/NOB1/NOC4L/NOL6/NOL9/NOM1/NOP14/NOP16/NOP2/NOP53/NOP9/NPM3/NVL/PDCD11/PELP1/POP4/PWP1/RBM34/RCL1/REXO1/REXO4/RPL11/RPL14/RPL24/RPL26/RPL35/RPL35A/RPL38/RPL5/RPL7/RPL7A/RPS11/RPS12/RP…	123	BP	FDR05
GO:0006364	rRNA processing	95/949	136/2106	0.698529	1.55016	6.00646	1.40759e-09	1.54272e-06	1.53649e-06	ABT1/BMS1/BOP1/BRIX1/BUD23/BYSL/DCAF13/DDX10/DDX17/DDX21/DDX27/DDX51/DDX54/DDX56/EBNA1BP2/EMG1/ESF1/EXOSC1/EXOSC10/EXOSC3/EXOSC6/FTSJ3/GTPBP4/IMP4/KRI1/LYAR/MPHOSPH6/MRTO4/NHP2/NOB1/NOC4L/NOL6/NOL9/NOP14/NOP2/NOP53/NOP9/NPM3/NVL/PDCD11/PELP1/POP4/PWP1/RBM34/RCL1/REXO1/REXO4/RPL11/RPL14/RPL26/RPL35/RPL35A/RPL5/RPL7/RPL7A/RPS14/RPS16/RPS17/RPS19/RPS21/RPS25/RPS28/RPS7/RRP1/RRP15/RRP1B/RRS1/SART1/TB…	95	BP	FDR05
GO:0016072	rRNA metabolic process	102/949	151/2106	0.675497	1.49905	5.76301	6.34277e-09	4.63445e-06	4.61576e-06	ABT1/BMS1/BOP1/BRIX1/BUD23/BYSL/CAVIN1/DCAF13/DDX10/DDX17/DDX21/DDX27/DDX51/DDX54/DDX56/EBNA1BP2/EMG1/ERCC6/ESF1/EXOSC1/EXOSC10/EXOSC3/EXOSC6/FTSJ3/GTF3C5/GTPBP4/IMP4/KRI1/LYAR/MARS1/MPHOSPH6/MRTO4/NHP2/NOB1/NOC4L/NOL6/NOL9/NOP14/NOP2/NOP53/NOP9/NPM3/NVL/PDCD11/PELP1/POP4/PWP1/RBM34/RCL1/REXO1/REXO4/RPL11/RPL14/RPL26/RPL35/RPL35A/RPL5/RPL7/RPL7A/RPS14/RPS16/RPS17/RPS19/RPS21/RPS25/RPS28/RPS7/RRP1…	102	BP	FDR05
GO:0002181	cytoplasmic translation	77/949	115/2106	0.669565	1.48588	4.8522	9.52574e-07	0.00052201	0.000519905	CSDE1/EIF2B4/EIF2B5/EIF3A/EIF3E/EIF4G1/FAU/FMR1/PABPC1/RBM4/RPL11/RPL12/RPL13/RPL14/RPL15/RPL17/RPL18A/RPL19/RPL21/RPL23/RPL23A/RPL24/RPL26/RPL27A/RPL29/RPL3/RPL31/RPL32/RPL34/RPL35/RPL35A/RPL36/RPL36A/RPL37/RPL37A/RPL38/RPL39/RPL4/RPL5/RPL6/RPL7/RPL7A/RPL8/RPLP1/RPS10/RPS11/RPS12/RPS14/RPS16/RPS17/RPS19/RPS2/RPS20/RPS21/RPS23/RPS25/RPS26/RPS28/RPS29/RPS3A/RPS5/RPS7/SLBP/YBX3/YTHDF2/DHX36/EIF3L/R…	77	BP	FDR05
GO:0022613	ribonucleoprotein complex biogenesis	149/949	252/2106	0.59127	1.31213	4.78165	1.26774e-06	0.000555777	0.000553535	ABT1/AFG2B/ATM/BMS1/BOP1/BRIX1/BUD13/BUD23/BYSL/CD2BP2/DCAF13/DDX1/DDX10/DDX17/DDX20/DDX21/DDX27/DDX51/DDX54/DDX56/DHX30/EBNA1BP2/EIF3A/EIF3E/EMG1/ESF1/EXOSC1/EXOSC10/EXOSC3/EXOSC6/FAU/FTSJ3/GNL2/GTPBP4/IMP4/KRI1/LTV1/LYAR/MPHOSPH6/MRPS2/MRTO4/MYBBP1A/NHP2/NOB1/NOC4L/NOL6/NOL9/NOM1/NOP14/NOP16/NOP2/NOP53/NOP9/NPM3/NUFIP1/NVL/PDCD11/PELP1/POP4/PRPF8/PWP1/RBM34/RCL1/REXO1/REXO4/RPL11/RPL14/RPL24/RP…	149	BP	FDR05
GO:0042273	ribosomal large subunit biogenesis	36/949	47/2106	0.765957	1.6998	4.39324	8.73903e-06	0.00319266	0.00317978	AFG2B/BOP1/BRIX1/DHX30/EBNA1BP2/FTSJ3/GTPBP4/MRTO4/NOL9/NOP16/NOP2/NOP53/NVL/RBM34/RPL11/RPL14/RPL24/RPL26/RPL35/RPL35A/RPL5/RPL7/RPL7A/RRP15/RRS1/RSL24D1/SDAD1/SURF6/TRMT112/WDR74/ZNF622/AFG2A/CINP/LAS1L/RPL7L1/ZNHIT3	36	BP	FDR05
GO:0006396	RNA processing	200/949	365/2106	0.547945	1.21599	4.10931	2.63676e-05	0.00825684	0.00822353	ABT1/AKAP8L/ARGLU1/BCAS2/BMS1/BOP1/BRIX1/BUD13/BUD23/BYSL/CD2BP2/CDC5L/CDK11B/CENATAC/CWC22/DCAF13/DCPS/DDX1/DDX10/DDX17/DDX20/DDX21/DDX27/DDX41/DDX51/DDX54/DDX56/DTWD2/EBNA1BP2/EMG1/ESF1/EXOSC1/EXOSC10/EXOSC3/EXOSC6/FMR1/FTSJ3/GTPBP4/HNRNPF/HNRNPM/IMP4/INTS10/IWS1/KHDRBS1/KRI1/LARP7/LEO1/LYAR/MBNL2/MFAP1/MPHOSPH6/MRPL44/MRTO4/NHP2/NOB1/NOC4L/NOL6/NOL9/NOP14/NOP2/NOP53/NOP9/NPM3/NUFIP1/NUP98/NVL/…	200	BP	FDR05
GO:0010948	negative regulation of cell cycle process	46/949	68/2106	0.676471	1.50121	3.8042	0.000113475	0.0310922	0.0309668	ANAPC15/APC/ATM/AURKB/BLM/CAMSAP3/CCNB1/CDC20/CDC5L/CDCA8/CENATAC/CENPF/DTX3L/ERCC6/ETAA1/FBXO5/GIGYF2/GTSE1/HASPIN/INCENP/KANK2/KLHL22/MAP3K20/MUS81/NOP53/PKD2/PLK1/RBM14/RPL26/TERF1/TERF2/UFL1/VPS4A/WEE1/ZFP36L1/AVEN/BCL6/CCAR2/CDC73/CDK5RAP3/CLSPN/DGKZ/IK/MIIP/PML/SLFN11	46	BP	FDR05
GO:0051438	regulation of ubiquitin-protein transferase activity	11/949	Nov-06	1	2.21918	3.67083	0.000150655	0.0366929	0.0365449	BAG2/CDC20/DTX3L/FBXO5/PLK1/RPL11/RPL23/RPL5/RPS2/RPS7/TRIB3	11	BP	FDR05
GO:1901988	negative regulation of cell cycle phase transition	41/949	60/2106	0.683333	1.51644	3.6748	0.000191754	0.0391852	0.0390271	ANAPC15/APC/ATM/AURKB/BLM/CAMSAP3/CCNB1/CDC20/CDC5L/CDCA8/CENPF/DTX3L/ERCC6/ETAA1/FBXO5/GIGYF2/GTSE1/HASPIN/INCENP/KANK2/KLHL22/MAP3K20/MUS81/NOP53/PKD2/PLK1/RPL26/UFL1/VPS4A/WEE1/ZFP36L1/AVEN/CCAR2/CDC73/CDK5RAP3/CLSPN/DGKZ/IK/MIIP/PML/SLFN11	41	BP	FDR05
GO:1901991	negative regulation of mitotic cell cycle phase transition	33/949	46/2106	0.717391	1.59202	3.67598	0.000196641	0.0391852	0.0390271	ANAPC15/APC/ATM/AURKB/BLM/CCNB1/CDC20/CDCA8/CENPF/ETAA1/FBXO5/GIGYF2/GTSE1/HASPIN/INCENP/KANK2/KLHL22/NOP53/PKD2/PLK1/RPL26/VPS4A/WEE1/ZFP36L1/AVEN/CDC73/CDK5RAP3/CLSPN/DGKZ/IK/MIIP/PML/SLFN11	33	BP	FDR05
GO:0005840	ribosome	68/577	122/2161	0.557377	2.08751	7.46175	2.59507e-12	9.10869e-10	9.0964e-10	ASCC3/FAU/FUBP3/FXR1/GADD45GIP1/LARP4/MRPL37/MRPL9/MRPS18B/MRPS2/MRPS24/MRPS26/MRPS28/RPL11/RPL12/RPL13/RPL17/RPL19/RPL21/RPL23/RPL23A/RPL24/RPL27A/RPL29/RPL3/RPL32/RPL35/RPL35A/RPL36A/RPL37/RPL39/RPL5/RPL7A/RPL8/RPLP1/RPS10/RPS11/RPS12/RPS14/RPS16/RPS19/RPS20/RPS21/RPS23/RPS25/RPS28/RPS29/RPS3A/RPS5/RPS7/RRBP1/SF1/SRP68/ZNF598/DNAJC21/EIF4G1/MRPL44/NUFIP2/RPL14/RPL18A/RPL31/RPL34/RPL36/RPL38/RPL…	68	CC	FDR01
GO:0044391	ribosomal subunit	58/577	103/2161	0.563107	2.10897	6.95908	7.12212e-11	1.24993e-08	1.24825e-08	FAU/GADD45GIP1/LARP4/MRPL37/MRPL9/MRPS18B/MRPS2/MRPS24/MRPS26/MRPS28/RPL11/RPL12/RPL13/RPL17/RPL19/RPL21/RPL23/RPL23A/RPL24/RPL27A/RPL29/RPL3/RPL32/RPL35/RPL35A/RPL36A/RPL37/RPL39/RPL5/RPL7A/RPL8/RPLP1/RPS10/RPS11/RPS12/RPS14/RPS16/RPS19/RPS20/RPS21/RPS23/RPS25/RPS28/RPS29/RPS3A/RPS5/RPS7/MRPL44/RPL14/RPL18A/RPL31/RPL34/RPL36/RPL38/RPL6/RPL7/RPS15/RPS26	58	CC	FDR01
GO:0022626	cytosolic ribosome	51/577	87/2161	0.586207	2.19548	6.86808	1.48729e-10	1.74013e-08	1.73779e-08	ASCC3/FAU/LARP4/RPL11/RPL12/RPL13/RPL17/RPL19/RPL21/RPL23/RPL23A/RPL24/RPL27A/RPL29/RPL3/RPL32/RPL35/RPL35A/RPL36A/RPL37/RPL39/RPL5/RPL7A/RPL8/RPLP1/RPS10/RPS11/RPS12/RPS14/RPS16/RPS19/RPS20/RPS21/RPS23/RPS25/RPS28/RPS29/RPS3A/RPS5/RPS7/ZNF598/RPL14/RPL18A/RPL31/RPL34/RPL36/RPL38/RPL6/RPL7/RPS15/RPS26	51	CC	FDR01
GO:0022625	cytosolic large ribosomal subunit	30/577	46/2161	0.652174	2.44254	5.96747	3.64048e-08	3.19452e-06	3.19021e-06	RPL11/RPL12/RPL13/RPL17/RPL19/RPL21/RPL23/RPL23A/RPL24/RPL27A/RPL29/RPL3/RPL32/RPL35/RPL35A/RPL36A/RPL37/RPL39/RPL5/RPL7A/RPL8/RPLP1/RPL14/RPL18A/RPL31/RPL34/RPL36/RPL38/RPL6/RPL7	30	CC	FDR01
GO:0015934	large ribosomal subunit	34/577	59/2161	0.576271	2.15827	5.44323	3.67446e-07	2.57947e-05	2.57599e-05	GADD45GIP1/MRPL37/MRPL9/RPL11/RPL12/RPL13/RPL17/RPL19/RPL21/RPL23/RPL23A/RPL24/RPL27A/RPL29/RPL3/RPL32/RPL35/RPL35A/RPL36A/RPL37/RPL39/RPL5/RPL7A/RPL8/RPLP1/MRPL44/RPL14/RPL18A/RPL31/RPL34/RPL36/RPL38/RPL6/RPL7	34	CC	FDR01
GO:0005730	nucleolus	142/577	382/2161	0.371728	1.39221	5.09796	4.5497e-07	2.66158e-05	2.65798e-05	ABT1/AKAP8/ATM/BLM/BMS1/BOP1/BUD23/BYSL/CD2BP2/CDCA8/CHTOP/DCAF13/DDX27/DDX51/DDX54/DDX56/DGKQ/DHX33/EBNA1BP2/ERCC6/EXOSC1/EXOSC10/FAM193B/FMR1/FTSJ3/FXR1/GPATCH4/GRB2/HJURP/HNRNPM/IMP4/ITPR3/KDM4A/LEO1/MPHOSPH6/MTDH/MTUS1/MUS81/MYBBP1A/NOC3L/NOL9/NOM1/NOP14/NOP16/NOP53/NOP9/NPM3/NUSAP1/PAF1/PIMREG/PNKP/PNMA2/POLR1C/POLR2K/POP1/PWP1/RBM14/RBM28/RBM34/RPAP2/RPL11/RPL12/RPL13/RPL19/RPL23/RPL23A/RPL…	142	CC	FDR01
GO:1990904	ribonucleoprotein complex	125/577	340/2161	0.367647	1.37692	4.56852	5.63245e-06	0.000282427	0.000282046	AKAP8L/ATXN2/BMS1/BOP1/BUD13/BYSL/CD2BP2/CDC5L/CSNK1E/DCAF13/DDX1/EBNA1BP2/EXOSC10/FAU/FMR1/FTSJ3/GADD45GIP1/HNRNPF/HNRNPM/IGHMBP2/IMP4/LARP4/LARP7/LIMD1/LTV1/MFAP1/MRPL37/MRPL9/MRPS18B/MRPS2/MRPS24/MRPS26/MRPS28/NOB1/NOP14/NOP9/PNN/POP1/PPIH/PPWD1/PRPF38A/RALY/RBM14/RBM28/RPL11/RPL12/RPL13/RPL17/RPL19/RPL21/RPL23/RPL23A/RPL24/RPL27A/RPL29/RPL3/RPL32/RPL35/RPL35A/RPL36A/RPL37/RPL39/RPL5/RPL7A/RPL…	125	CC	FDR01
GO:0015935	small ribosomal subunit	24/577	44/2161	0.545455	2.04285	4.21723	7.10741e-05	0.00311838	0.00311417	FAU/LARP4/MRPS18B/MRPS2/MRPS24/MRPS26/MRPS28/RPS10/RPS11/RPS12/RPS14/RPS16/RPS19/RPS20/RPS21/RPS23/RPS25/RPS28/RPS29/RPS3A/RPS5/RPS7/RPS15/RPS26	24	CC	FDR01
GO:0022627	cytosolic small ribosomal subunit	19/577	35/2161	0.542857	2.03313	3.71829	0.00044667	0.0174201	0.0173966	FAU/LARP4/RPS10/RPS11/RPS12/RPS14/RPS16/RPS19/RPS20/RPS21/RPS23/RPS25/RPS28/RPS29/RPS3A/RPS5/RPS7/RPS15/RPS26	19	CC	FDR01
GO:0022626	cytosolic ribosome	70/985	87/2161	0.804598	1.76521	6.66622	1.06399e-11	3.8091e-09	3.70718e-09	ASCC2/ASCC3/FAU/LARP4/RPL11/RPL12/RPL13/RPL14/RPL15/RPL17/RPL18A/RPL19/RPL21/RPL23/RPL23A/RPL24/RPL26/RPL27A/RPL29/RPL3/RPL31/RPL32/RPL34/RPL35/RPL35A/RPL36/RPL36A/RPL37/RPL37A/RPL38/RPL39/RPL4/RPL5/RPL6/RPL7/RPL7A/RPL8/RPLP1/RPS10/RPS11/RPS12/RPS14/RPS16/RPS17/RPS19/RPS2/RPS20/RPS21/RPS23/RPS25/RPS26/RPS28/RPS29/RPS3A/RPS5/RPS7/ZNF598/RPL10/RPL10A/RPL18/RPL22/RPL30/RPL7L1/RPLP0/RPS13/RPS15/RPS4X…	70	CC	FDR05
GO:0005840	ribosome	90/985	122/2161	0.737705	1.61846	6.43461	7.56986e-11	1.35501e-08	1.31875e-08	ASCC2/ASCC3/EIF4G1/FAU/FUBP3/FXR1/GADD45GIP1/LARP4/MRPL37/MRPL44/MRPL9/MRPS17/MRPS18B/MRPS2/MRPS24/MRPS26/MRPS28/MRPS5/NUFIP2/RPL11/RPL12/RPL13/RPL14/RPL15/RPL17/RPL18A/RPL19/RPL21/RPL23/RPL23A/RPL24/RPL26/RPL27A/RPL29/RPL3/RPL31/RPL32/RPL34/RPL35/RPL35A/RPL36/RPL36A/RPL37/RPL37A/RPL38/RPL39/RPL4/RPL5/RPL6/RPL7/RPL7A/RPL8/RPLP1/RPS10/RPS11/RPS12/RPS14/RPS16/RPS17/RPS19/RPS2/RPS20/RPS21/RPS23/RPS2…	90	CC	FDR05
GO:0022625	cytosolic large ribosomal subunit	41/985	46/2161	0.891304	1.95544	5.99334	5.1015e-10	6.08779e-08	5.9249e-08	RPL11/RPL12/RPL13/RPL14/RPL15/RPL17/RPL18A/RPL19/RPL21/RPL23/RPL23A/RPL24/RPL26/RPL27A/RPL29/RPL3/RPL31/RPL32/RPL34/RPL35/RPL35A/RPL36/RPL36A/RPL37/RPL37A/RPL38/RPL39/RPL4/RPL5/RPL6/RPL7/RPL7A/RPL8/RPLP1/RPL10/RPL10A/RPL18/RPL22/RPL30/RPL7L1/RPLP0	41	CC	FDR05
GO:0044391	ribosomal subunit	77/985	103/2161	0.747573	1.64011	6.09101	6.93065e-10	6.20294e-08	6.03696e-08	FAU/GADD45GIP1/LARP4/MRPL37/MRPL44/MRPL9/MRPS17/MRPS18B/MRPS2/MRPS24/MRPS26/MRPS28/MRPS5/RPL11/RPL12/RPL13/RPL14/RPL15/RPL17/RPL18A/RPL19/RPL21/RPL23/RPL23A/RPL24/RPL26/RPL27A/RPL29/RPL3/RPL31/RPL32/RPL34/RPL35/RPL35A/RPL36/RPL36A/RPL37/RPL37A/RPL38/RPL39/RPL4/RPL5/RPL6/RPL7/RPL7A/RPL8/RPLP1/RPS10/RPS11/RPS12/RPS14/RPS16/RPS17/RPS19/RPS2/RPS20/RPS21/RPS23/RPS25/RPS26/RPS28/RPS29/RPS3A/RPS5/RPS7/R…	77	CC	FDR05
GO:0005730	nucleolus	220/985	382/2161	0.575916	1.26351	5.19372	1.44509e-07	1.03469e-05	1.007e-05	ABT1/AKAP8/ATM/BCAS2/BLM/BMS1/BOP1/BRIX1/BUD23/BYSL/CCDC137/CD2BP2/CDCA8/CHTOP/DCAF13/DDRGK1/DDX17/DDX21/DDX27/DDX51/DDX54/DDX56/DGKQ/DHX33/EBNA1BP2/EIF3A/EMG1/ERCC6/ESF1/EXOSC1/EXOSC10/EXOSC3/EXOSC6/FAM193B/FMR1/FTSJ3/FXR1/GNL2/GNL3/GPATCH4/GRB2/GTPBP4/H1-10/HJURP/HNRNPM/IMP4/ITGB4/ITPR3/KDM4A/KNOP1/KRI1/KRT18/LEO1/LLPH/LYAR/MAPKBP1/MARS1/MKI67/MPHOSPH6/MRTO4/MTDH/MTUS1/MUS81/MYBBP1A/NFX1/NHP2/N…	220	CC	FDR05
GO:1990904	ribonucleoprotein complex	197/985	340/2161	0.579412	1.27118	4.984	4.36903e-07	2.60685e-05	2.5371e-05	AKAP8L/ATXN2/BCAS2/BMS1/BOP1/BUD13/BYSL/CD2BP2/CDC5L/CSNK1E/CWC22/DCAF13/DDX1/DDX17/DDX41/EBNA1BP2/EIF3A/EIF3E/EMG1/EXOSC10/FAU/FMR1/FTSJ3/GADD45GIP1/HNRNPF/HNRNPM/IGHMBP2/IMP4/KRI1/LARP4/LARP7/LIMD1/LSM14B/LTV1/MFAP1/MRPL37/MRPL44/MRPL9/MRPS17/MRPS18B/MRPS2/MRPS24/MRPS26/MRPS28/MRPS5/MRTO4/NHP2/NOB1/NOC4L/NOL6/NOP14/NOP9/NUFIP1/NUP98/NVL/PABPC1/PDCD11/PNN/POP1/POP4/PPIH/PPWD1/PRPF38A/PRPF8/RALY/…	197	CC	FDR05
GO:0015934	large ribosomal subunit	45/985	59/2161	0.762712	1.67332	4.79814	1.14351e-06	5.84824e-05	5.69176e-05	GADD45GIP1/MRPL37/MRPL44/MRPL9/RPL11/RPL12/RPL13/RPL14/RPL15/RPL17/RPL18A/RPL19/RPL21/RPL23/RPL23A/RPL24/RPL26/RPL27A/RPL29/RPL3/RPL31/RPL32/RPL34/RPL35/RPL35A/RPL36/RPL36A/RPL37/RPL37A/RPL38/RPL39/RPL4/RPL5/RPL6/RPL7/RPL7A/RPL8/RPLP1/RPL10/RPL10A/RPL18/RPL22/RPL30/RPL7L1/RPLP0	45	CC	FDR05
GO:0015935	small ribosomal subunit	32/985	44/2161	0.727273	1.59557	3.65208	0.00021173	0.0094749	0.00922139	FAU/LARP4/MRPS17/MRPS18B/MRPS2/MRPS24/MRPS26/MRPS28/MRPS5/RPS10/RPS11/RPS12/RPS14/RPS16/RPS17/RPS19/RPS2/RPS20/RPS21/RPS23/RPS25/RPS26/RPS28/RPS29/RPS3A/RPS5/RPS7/RPS13/RPS15/RPS4X/RPS4Y1/RPS8	32	CC	FDR05
GO:0030684	preribosome	51/985	78/2161	0.653846	1.43448	3.57612	0.000265671	0.0105678	0.010285	BMS1/BOP1/BYSL/DCAF13/EBNA1BP2/EMG1/EXOSC10/FTSJ3/IMP4/KRI1/LTV1/MRTO4/NOB1/NOC4L/NOL6/NOP14/NOP9/PDCD11/RCL1/RPS11/RPS12/RPS14/RPS16/RPS17/RPS19/RPS23/RPS28/RPS3A/RPS5/RPS7/RRP1/RRP15/RRP1B/RRS1/TBL3/UTP14A/UTP18/UTP3/WDR74/ZNF622/AATF/IMP3/KRR1/NAT10/NGDN/RIOK3/RPS13/RPS4X/RPS8/RRP9/UTP23	51	CC	FDR05
GO:0003735	structural constituent of ribosome	53/578	96/2171	0.552083	2.07366	6.48004	1.2179e-09	3.94599e-07	3.94599e-07	FAU/MRPL37/MRPL9/MRPS18B/MRPS2/MRPS24/RPL11/RPL12/RPL13/RPL17/RPL19/RPL21/RPL23/RPL23A/RPL24/RPL27A/RPL29/RPL3/RPL32/RPL35/RPL35A/RPL36A/RPL37/RPL39/RPL5/RPL7A/RPL8/RPLP1/RPS10/RPS11/RPS12/RPS14/RPS16/RPS19/RPS20/RPS21/RPS23/RPS25/RPS28/RPS29/RPS3A/RPS5/RPS7/RPL14/RPL18A/RPL31/RPL34/RPL36/RPL38/RPL6/RPL7/RPS15/RPS26	53	MF	FDR01
GO:0055106	ubiquitin-protein transferase regulator activity	10/578	Dec-71	0.833333	3.13005	4.45594	6.46207e-05	0.0104685	0.0104685	CDC20/RPL11/RPL23/RPL37/RPL5/RPS20/RPS7/TRIB3/FBXO5/RPS15	10	MF	FDR01
GO:0005198	structural molecule activity	76/578	206/2171	0.368932	1.38573	3.50446	0.000432923	0.0467557	0.0467557	AGRN/CCN1/CENPA/FAU/FBLN1/FBN1/H1-3/LAMA5/LLGL1/LTBP1/MRPL37/MRPL9/MRPS18B/MRPS2/MRPS24/NUMA1/PNN/RPL11/RPL12/RPL13/RPL17/RPL19/RPL21/RPL23/RPL23A/RPL24/RPL27A/RPL29/RPL3/RPL32/RPL35/RPL35A/RPL36A/RPL37/RPL39/RPL5/RPL7A/RPL8/RPLP1/RPS10/RPS11/RPS12/RPS14/RPS16/RPS19/RPS20/RPS21/RPS23/RPS25/RPS28/RPS29/RPS3A/RPS5/RPS7/SMTN/SYNM/TUBB/TUBB2A/TUBB6/COL11A1/EIF3A/LAMB2/PLEC/RPL14/RPL18A/RPL31/RPL34/RP…	76	MF	FDR01
GO:0003735	structural constituent of ribosome	73/991	96/2171	0.760417	1.66586	6.11411	5.65589e-10	1.88907e-07	1.88907e-07	FAU/MRPL37/MRPL9/MRPS17/MRPS18B/MRPS2/MRPS24/MRPS5/RPL11/RPL12/RPL13/RPL14/RPL15/RPL17/RPL18A/RPL19/RPL21/RPL23/RPL23A/RPL24/RPL26/RPL27A/RPL29/RPL3/RPL31/RPL32/RPL34/RPL35/RPL35A/RPL36/RPL36A/RPL37/RPL37A/RPL38/RPL39/RPL4/RPL5/RPL6/RPL7/RPL7A/RPL8/RPLP1/RPS10/RPS11/RPS12/RPS14/RPS16/RPS17/RPS19/RPS2/RPS20/RPS21/RPS23/RPS25/RPS26/RPS28/RPS29/RPS3A/RPS5/RPS7/RSL24D1/RPL10/RPL10A/RPL18/RPL22/RPL30/…	73	MF	FDR05
